# Machine learning for discovery: deciphering RNA splicing logic

**DOI:** 10.1101/2022.10.01.510472

**Authors:** Susan E. Liao, Mukund Sudarshan, Oded Regev

## Abstract

Machine learning methods, particularly neural networks trained on large datasets, are transforming how scientists approach scientific discovery and experimental design. However, current state-of-the-art neural networks are limited by their uninterpretability: despite their excellent accuracy, they cannot describe how they arrived at their predictions. Here, using an “interpretable-by-design” approach, we present a neural network model that provides insights into RNA splicing, a fundamental process in the transfer of genomic information into functional biochemical products. Although we designed our model to emphasize interpretability, its predictive accuracy is on par with state-of-the-art models. To demonstrate the model’s interpretability, we introduce a visualization that, for any given exon, allows us to trace and quantify the entire decision process from input sequence to output splicing prediction. Importantly, the model revealed novel components of the splicing logic, which we experimentally validated. This study highlights how interpretable machine learning can advance scientific discovery.
