## Supplemental Table 1 for "Machine learning for discovery: deciphering RNA splicing logic"

### Sheet: clone
id	sequence	num_dna_reads_R1	total_R1	others_R1	mPSI_R1	num_exon_inclusion_R1	num_exon_skipping_R1	num_dna_reads_R2	total_R2	others_R2	mPSI_R2	num_exon_inclusion_R2	num_exon_skipping_R2	num_dna_reads_R3	total_R3	others_R3	mPSI_R3	num_exon_inclusion_R3	num_exon_skipping_R3	predicted_PSI
V1	GCGGCACCTACTACAATGTCCCCCGCTGCATACACTCGGAGCCAATAGGGCGCCTATAGAGTGTAGTCCT	9	24	1	0	0	23	9	25	2	0	0	23	9	27	1	0	0	26	0.113966
V2	TCGCACCGCAGGTTCGGTTTTTTGGTATAATACGCGGCACTCCAAAATTACTCTGGGGCACCCTCACCAG	18	172	8	0.439024	72	92	18	116	11	0.32381	34	71	18	109	3	0.528302	56	50	0.360338
V3	GCCCGAAAGCTCCCTACTGCAGTTTACGACCCTTAAGGCTTGGGTGCTCTTACGCGCTGATCGATATAAG	12	45	5	0.9	36	4	12	35	2	0.787879	26	7	12	52	2	0.82	41	9	0.851257
V4	CCCTACCCGCCCTCGTCCCCAGGACACCCTTTCCGCCGCAAGTTATCCGCCAAGTACACAACTTAATGGT	8	27	10	0.882353	15	2	8	15	7	0.875	7	1	8	23	10	0.846154	11	2	0.69859
V5	GGTGTCCCCCACTATCGACCTCATCAGTAATCAATCCGAGCGACCGCCTCATCCCAAAGGCACACGTCCA	15	21	1	1	20	0	15	12	0	1	12	0	15	22	2	1	20	0	0.966101

### Sheet: G-poor
id	sequence	num_dna_reads_R1	total_R1	others_R1	mPSI_R1	num_exon_inclusion_R1	num_exon_skipping_R1	num_dna_reads_R2	total_R2	others_R2	mPSI_R2	num_exon_inclusion_R2	num_exon_skipping_R2	num_dna_reads_R3	total_R3	others_R3	mPSI_R3	num_exon_inclusion_R3	num_exon_skipping_R3	predicted_PSI
D1	GACTATGAGCCCCAACGAACAAGCTCCTATCTGGGAACTCTTTTCTGCAGACTTTAACCCTACCCCCAGA	16	69	3	0.19697	13	53	16	101	8	0.173913	16	76	16	96	7	0.235955	21	68	0.425209
D1_58C>G	GACTATGAGCCCCAACGAACAAGCTCCTATCTGGGAACTCTTTTCTGCAGACTTTAAGCCTACCCCCAGA																			0.62047
D2	CCGTGGTCCAACACTCCGATTATATCCCTACTCCCGTTATGTGTTAAGACTCAAGTTCCTCTCTATCCAC	11	45	3	0.166667	7	35	11	45	2	0.0930233	4	39	11	65	1	0.140625	9	55	0.259439
D2_27C>G	CCGTGGTCCAACACTCCGATTATATCGCTACTCCCGTTATGTGTTAAGACTCAAGTTCCTCTCTATCCAC																			0.555216
D3	CTCCCAGTCACACGCAGTCTCCGCCTAACTTCATAGTCTCATGTCATATCTTCTTAAGCTGCCGTGCCAC	3	26	1	0.44	11	14	3	33	1	0.5	16	16	3	35	3	0.5625	18	14	0.40255
D3_45C>G	CTCCCAGTCACACGCAGTCTCCGCCTAACTTCATAGTCTCATGTGATATCTTCTTAAGCTGCCGTGCCAC																			0.681537
D4	ACGCCCCCCACCCTCACCGACATATAATTGCCCTTCCCGCAGTATGCTTCAGTTAACGATACTACAGTTC	14	133	5	0.078125	10	118	14	110	4	0.0471698	5	101	14	99	2	0.0824742	8	89	0.104427
D4_31C>G	ACGCCCCCCACCCTCACCGACATATAATTGGCCTTCCCGCAGTATGCTTCAGTTAACGATACTACAGTTC																			0.431177

### Sheet: structure
id	sequence	num_dna_reads_R1	total_R1	others_R1	mPSI_R1	num_exon_inclusion_R1	num_exon_skipping_R1	num_dna_reads_R2	total_R2	others_R2	mPSI_R2	num_exon_inclusion_R2	num_exon_skipping_R2	num_dna_reads_R3	total_R3	others_R3	mPSI_R3	num_exon_inclusion_R3	num_exon_skipping_R3	predicted_PSI
S1	GAGTCCCGCTTACCATTGCATTTAAGAAAGCGGCCATACGCCGCTAAGACCCTACTCTTCAGAATACCAG	22	81	1	0.175	14	66	22	69	2	0.0895522	6	61	22	90	3	0.114943	10	77	0.150488
S1_31C>A	GAGTCCCGCTTACCATTGCATTTAAGAAAGAGGCCATACGCCGCTAAGACCCTACTCTTCAGAATACCAG																			0.914805
S1_43G>U	GAGTCCCGCTTACCATTGCATTTAAGAAAGCGGCCATACGCCTCTAAGACCCTACTCTTCAGAATACCAG																			0.757759
S1_31C>A_43G>U	GAGTCCCGCTTACCATTGCATTTAAGAAAGAGGCCATACGCCTCTAAGACCCTACTCTTCAGAATACCAG																			0.239238
S2	TCGCTCTCTAAAAAAGTCACCTACTTAACACGACGTGCCTCCGTGGCACGAAAATAAACCACTAAGAAAA	8	79	7	0	0	72	8	70	2	0.0147059	1	67	8	78	2	0	0	76	0.15103
S2_36U>G	TCGCTCTCTAAAAAAGTCACCTACTTAACACGACGGGCCTCCGTGGCACGAAAATAAACCACTAAGAAAA																			0.713043
S2_48A>C	TCGCTCTCTAAAAAAGTCACCTACTTAACACGACGTGCCTCCGTGGCCCGAAAATAAACCACTAAGAAAA																			0.85768
S2_36U>G_48A>C	TCGCTCTCTAAAAAAGTCACCTACTTAACACGACGGGCCTCCGTGGCCCGAAAATAAACCACTAAGAAAA																			0.0261342
S3	TCTGCCCCTACACACAGGCACCTCGGCGATCGCCCGGGACACATCCGGGCCCTTGTTTCTATTCCGCCTC	14	109	3	0.132075	14	92	14	95	1	0.191489	18	76	14	105	4	0.217822	22	79	0.509121
S3_35C>A	TCTGCCCCTACACACAGGCACCTCGGCGATCGCCAGGGACACATCCGGGCCCTTGTTTCTATTCCGCCTC																			0.959342
S3_47G>U	TCTGCCCCTACACACAGGCACCTCGGCGATCGCCCGGGACACATCCTGGCCCTTGTTTCTATTCCGCCTC																			0.91118
S3_35C>A_47G>U	TCTGCCCCTACACACAGGCACCTCGGCGATCGCCAGGGACACATCCTGGCCCTTGTTTCTATTCCGCCTC																			0.691671
