## Supplemental Table 2 for "Machine learning for discovery: deciphering RNA splicing logic"

### Sheet: Sheet1
Assay cloning primers
Ins1.F	CTCTGCCTATGTCTTTCTCTGCCATCCAGGTT
Ins1.R	CAGCGGGTTTAAACGGGCCCTATNNNNNNNNNNNNNNNNNNNNTCTAGTGAGACGTCTCCCATAGTCAGACCTGNNNNNNNNNNNNNNNNNNNNNNNNNNNNNNNNNNNNNNNNNNNNNNNNNNNNNNNNNNNNNNNNNNNNNNAACCTGGATGGCAGAGA
Ins2.F	ATATCCCGTCTCCTATGGGACCCTTGATGT
Ins2.R	GGATCGTCTCTCTAGAGCGAGCTTAGTGAT
Amplicon sequencing primers
P5.R_5N	TTTCCCTACACGACGCTCTTCCGATCTNNNNNTTTAAACGGGCCCTAT
P5.R_6N	TTTCCCTACACGACGCTCTTCCGATCTNNNNNNTTTAAACGGGCCCTAT
P5.R_7N	TTTCCCTACACGACGCTCTTCCGATCTNNNNNNNTTTAAACGGGCCCTAT
P7.F_0N	CTGGAGTTCAGACGTGTGCTCTTCCGATCTAAGTTGGTGGTGAGGC
P7.F_1N	CTGGAGTTCAGACGTGTGCTCTTCCGATCTNAAGTTGGTGGTGAGGC
P7.F_2N	CTGGAGTTCAGACGTGTGCTCTTCCGATCTNNAAGTTGGTGGTGAGGC
RT-PCR primers
PCR.F	TGGTGAGGCCCTGGGCAG
PCR.R	GATCAGCGGGTTTAAACGGGC
Validation anneal/extend cloning primers
S1.F	TTCTCTGCCATCCAGGTTGAGTCCCGCTTACCATTGCATTTAAGAAAGCGGCCATACGCC
S1.R	GTCCCATAGTCAGACCTGCTGGTATTCTGAAGAGTAGGGTCTTAGCGGCGTATGGCCGCT
S1_31C>A.F	TTCTCTGCCATCCAGGTTGAGTCCCGCTTACCATTGCATTTAAGAAAGAGGCCATACGCC
S1_31C>A.R	GTCCCATAGTCAGACCTGCTGGTATTCTGAAGAGTAGGGTCTTAGCGGCGTATGGCCTCT
S1_43G>U.R	GTCCCATAGTCAGACCTGCTGGTATTCTGAAGAGTAGGGTCTTAGAGGCGTATGGCCGCT
S1_31C>A_43G>U.R	GTCCCATAGTCAGACCTGCTGGTATTCTGAAGAGTAGGGTCTTAGAGGCGTATGGCCTCT
S2.F	TTCTCTGCCATCCAGGTTTCGCTCTCTAAAAAAGTCACCTACTTAACACGACGTGCCTCC
S2.R	GTCCCATAGTCAGACCTGTTTTCTTAGTGGTTTATTTTCGTGCCACGGAGGCACGTCGTG
S2_36U>G.F	TTCTCTGCCATCCAGGTTTCGCTCTCTAAAAAAGTCACCTACTTAACACGACGGGCCTCC
S2_36U>G.R	GTCCCATAGTCAGACCTGTTTTCTTAGTGGTTTATTTTCGTGCCACGGAGGCCCGTCGTG
S2_48A>C.R	GTCCCATAGTCAGACCTGTTTTCTTAGTGGTTTATTTTCGGGCCACGGAGGCACGTCGTG
S2_36U>G_48A>C.R	GTCCCATAGTCAGACCTGTTTTCTTAGTGGTTTATTTTCGGGCCACGGAGGCCCGTCGTG
S3.F	TTCTCTGCCATCCAGGTTTCTGCCCCTACACACAGGCACCTCGGCGATCGCCCGGGACAC
S3.R	GTCCCATAGTCAGACCTGGAGGCGGAATAGAAACAAGGGCCCGGATGTGTCCCGGGCGAT
S3_35C>A.F	TTCTCTGCCATCCAGGTTTCTGCCCCTACACACAGGCACCTCGGCGATCGCCAGGGACAC
S3_35C>A.R	GTCCCATAGTCAGACCTGGAGGCGGAATAGAAACAAGGGCCCGGATGTGTCCCTGGCGAT
S3_47G>U.R	GTCCCATAGTCAGACCTGGAGGCGGAATAGAAACAAGGGCCAGGATGTGTCCCGGGCGAT
S3_35C>A_47G>U.R	GTCCCATAGTCAGACCTGGAGGCGGAATAGAAACAAGGGCCAGGATGTGTCCCTGGCGAT
D1.F	TTCTCTGCCATCCAGGTTGACTATGAGCCCCAACGAACAAGCTCCTATCTGGGAACTCTT
D1.R	GTCCCATAGTCAGACCTGTCTGGGGGTAGGGTTAAAGTCTGCAGAAAAGAGTTCCCAGAT
D1_58C>G.R	GTCCCATAGTCAGACCTGTCTGGGGGTAGGCTTAAAGTCTGCAGAAAAGAGTTCCCAGAT
D2.F	TTCTCTGCCATCCAGGTTCCGTGGTCCAACACTCCGATTATATCCCTACTCCCGTTATGT
D2.R	GTCCCATAGTCAGACCTGGTGGATAGAGAGGAACTTGAGTCTTAACACATAACGGGAGTA
D2_27C>G.F	TTCTCTGCCATCCAGGTTCCGTGGTCCAACACTCCGATTATATCGCTACTCCCGTTATGT
D3.F	TTCTCTGCCATCCAGGTTCTCCCAGTCACACGCAGTCTCCGCCTAACTTCATAGTCTCAT
D3.R	GTCCCATAGTCAGACCTGGTGGCACGGCAGCTTAAGAAGATATGACATGAGACTATGAAG
D3_45C>G.R	GTCCCATAGTCAGACCTGGTGGCACGGCAGCTTAAGAAGATATCACATGAGACTATGAAG
D4.F	TTCTCTGCCATCCAGGTTACGCCCCCCACCCTCACCGACATATAATTGCCCTTCCCGCAG
D4.R	GTCCCATAGTCAGACCTGGAACTGTAGTATCGTTAACTGAAGCATACTGCGGGAAGGGCA
D4_31C>G.F	TTCTCTGCCATCCAGGTTACGCCCCCCACCCTCACCGACATATAATTGGCCTTCCCGCAG
